# SeqWho: Reliable, rapid determination of sequence file identity using *k*-mer frequencies

**DOI:** 10.1101/2021.03.10.434827

**Authors:** Christopher Bennett, Micah Thornton, Chanhee Park, Gervaise Henry, Yun Zhang, Venkat S. Malladi, Daehwan Kim

**Author notes:** Email addresses: CB, MT, CP, GH, YZ, VM, DK.

## Abstract

With the vast improvements in sequencing technologies and increased number of protocols, sequencing is finding more applications to answer complex biological problems. Thus, the amount of publicly available sequencing data has tremendously increased in repositories such as SRA, EGA, and ENCODE. With any large online database, there is a critical need to accurately document study metadata, such as the source protocol and organism. In some cases, this metadata may not be systematically verified by the hosting sites and may result in a negative influence on future studies. Here we present SeqWho, a program designed to heuristically assess the quality of sequencing files and reliably classify the organism and protocol type. This is done in an alignment-free algorithm that leverages a Random Forest classifier to learn from native biases in *k*-mer frequencies and repeat sequence identities between different sequencing technologies and species. Here, we show that our method can accurately and rapidly distinguish between human and mouse, nine different sequencing technologies, and both together, 98.32%, 97.86%, and 96.38% of the time in high confidence calls respectively. This demonstrates that SeqWho is a powerful method for reliably checking the identity of the sequencing files used in any pipeline and illustrates the program’s ability to leverage *k*-mer biases.
