## Supplemental Table 1 for "SeqWho: Reliable, rapid determination of sequence file identity using *k*-mer frequencies"

### Sheet: Full_Combine
		Sensitivity/Recall (S) TP/T	Specificity TN/N	Pos Pred Value/Precision (PPV) TP/P	Neg Pred Value TN/N	F1 2SxPPV/(S+PPV)	Detection Rate	Detection Prevalence	Balanced Accuracy
Human	Amplicon	0.78125	0.992953	0.819672	0.991049	0.8	0.0307692	0.0375385	0.887102
Human	ATAC	1	0.999346	0.989691	1	0.994819	0.0590769	0.0596923	0.999673
Human	Bisulfite	1	0.999346	0.989691	1	0.994819	0.0590769	0.0596923	0.999673
Human	ChIP	0.924731	0.990209	0.851485	0.995407	0.886598	0.0529231	0.0621538	0.95747
Human	DNase	0.904255	0.99804	0.965909	0.994144	0.934066	0.0523077	0.0541538	0.951148
Human	miRNA	0.979798	0.996068	0.941748	0.998686	0.960396	0.0596923	0.0633846	0.987933
Human	RNA	0.851064	0.996081	0.930233	0.990903	0.888889	0.0492308	0.0529231	0.923572
Human	WGS	0.918605	0.996751	0.940476	0.995457	0.929412	0.0486154	0.0516923	0.957678
Human	WES	0.958904	0.997423	0.945946	0.998066	0.952381	0.0430769	0.0455385	0.978163
Mouse	Amplicon	0.886792	0.990458	0.758065	0.996161	0.817391	0.0289231	0.0381538	0.938625
Mouse	ATAC	1	0.999345	0.99	1	0.994975	0.0609231	0.0615385	0.999672
Mouse	Bisulfite	0.989796	0.998035	0.97	0.999344	0.979798	0.0596923	0.0615385	0.993916
Mouse	ChIP	0.935484	0.989556	0.84466	0.996058	0.887755	0.0535385	0.0633846	0.96252
Mouse	DNase	0.908163	0.999345	0.988889	0.994137	0.946809	0.0547692	0.0553846	0.953754
Mouse	miRNA	0.958763	0.998691	0.978947	0.997386	0.96875	0.0572308	0.0584615	0.978727
Mouse	RNA	0.927835	0.996073	0.9375	0.995422	0.932642	0.0553846	0.0590769	0.961954
Mouse	WGS	0.907216	0.998037	0.967033	0.994133	0.93617	0.0541538	0.056	0.952627
Mouse	WES	0.989796	1	1	0.999346	0.994872	0.0596923	0.0596923	0.994898
		Sensitivity/Recall (S) TP/T	Specificity TN/N	Pos Pred Value/Precision (PPV) TP/P	Neg Pred Value TN/N	F1 2SxPPV/(S+PPV)	Detection Rate	Detection Prevalence	Balanced Accuracy
	Amplicon	0.957265	0.992706	0.910569	0.996671	0.933333	0.0689231	0.0756923	0.974985
	ATAC	1	0.998601	0.989848	1	0.994898	0.12	0.121231	0.999301
	Bisulfite	0.994845	0.997205	0.979695	0.9993	0.987212	0.118769	0.121231	0.996025
	ChIP	0.94086	0.979847	0.857843	0.992259	0.897436	0.107692	0.125538	0.960354
	DNase	0.911458	0.997906	0.983146	0.988252	0.945946	0.107692	0.109538	0.954682
	miRNA	0.984694	0.996501	0.974747	0.997898	0.979695	0.118769	0.121846	0.990597
	RNA	0.926702	0.996513	0.972527	0.990298	0.949062	0.108923	0.112	0.961607
	WGS	0.912568	0.994452	0.954286	0.988966	0.932961	0.102769	0.107692	0.95351
	WES	0.976608	0.997249	0.976608	0.997249	0.976608	0.102769	0.105231	0.986929
		Sensitivity/Recall (S) TP/T	Specificity TN/N	Pos Pred Value/Precision (PPV) TP/P	Neg Pred Value TN/N	F1 2SxPPV/(S+PPV)	Detection Rate	Detection Prevalence	Balanced Accuracy
	Species	0.977358	0.983133	0.982301	0.978417	0.979823	0.478154	0.486769	0.980246

### Sheet: High_Confidence
		Sensitivity/Recall (S) TP/T	Specificity TN/N	Pos Pred Value/ Precision (PPV) TP/P	Neg Pred Value TN/N	F1 2SxPPV/(S+PPV)	Detection Rate	Detection Prevalence	Balanced Accuracy
Human	Amplicon	0.784314	0.99583	0.869565	0.992382	0.824742	0.0268456	0.0308725	0.890072
	ATAC	1	1	1	1	1	0.0637584	0.0637584	1
	Bisulfite	1	1	1	1	1	0.0624161	0.0624161	1
	ChIP	0.942857	0.996479	0.929577	0.997181	0.93617	0.0442953	0.047651	0.969668
	DNase	0.97561	0.99858	0.97561	0.99858	0.97561	0.0536913	0.0550336	0.987095
	miRNA	0.989796	0.99569	0.941748	0.999279	0.965174	0.0651007	0.0691275	0.992743
	RNA	0.925926	0.997871	0.961538	0.995751	0.943396	0.0503356	0.052349	0.961898
	WGS	0.938272	0.997871	0.962025	0.996456	0.95	0.0510067	0.0530201	0.968071
	WES	0.984615	0.998596	0.969697	0.999298	0.977099	0.042953	0.0442953	0.991606
Mouse	Amplicon	0.934783	0.99169	0.781818	0.997909	0.851485	0.0288591	0.0369128	0.963236
	ATAC	1	1	1	1	1	0.0657718	0.0657718	1
	Bisulfite	1	0.998564	0.979798	1	0.989796	0.0651007	0.066443	0.999282
	ChIP	0.954545	0.995787	0.913043	0.997889	0.933333	0.0422819	0.0463087	0.975166
	DNase	0.966667	0.999286	0.988636	0.99786	0.977528	0.0583893	0.0590604	0.982976
	miRNA	0.968421	0.999283	0.989247	0.997853	0.978723	0.061745	0.0624161	0.983852
	RNA	0.956522	0.997854	0.967033	0.997141	0.961749	0.0590604	0.0610738	0.977188
	WGS	0.925532	0.998567	0.977528	0.995004	0.95082	0.0583893	0.0597315	0.96205
	WES	0.989583	1	1	0.999283	0.994764	0.0637584	0.0637584	0.994792
		Sensitivity/Recall (S) TP/T	Specificity TN/N	Pos Pred Value/Precision (PPV) TP/P	Neg Pred Value TN/N	F1 2SxPPV/(S+PPV)	Detection Rate	Detection Prevalence	Balanced Accuracy
	Amplicon	1	0.997128	0.960396	1	0.979798	0.0651007	0.0677852	0.998564
	ATAC	1	1	1	1	1	0.12953	0.12953	1
	Bisulfite	1	0.998462	0.989583	1	0.994764	0.127517	0.128859	0.999231
	ChIP	0.948529	0.991876	0.921429	0.994815	0.934783	0.0865772	0.0939597	0.970203
	DNase	0.976744	0.998483	0.988235	0.99697	0.982456	0.112752	0.114094	0.987613
	miRNA	0.994819	0.996916	0.979592	0.999227	0.987147	0.128859	0.131544	0.995867
	RNA	0.965318	0.998481	0.988166	0.995458	0.976608	0.112081	0.113423	0.9819
	WGS	0.931429	0.996198	0.970238	0.990923	0.950437	0.109396	0.112752	0.963813
	WES	0.987578	0.998495	0.987578	0.998495	0.987578	0.106711	0.108054	0.993036
		Sensitivity/Recall (S) TP/T	Specificity TN/N	Pos Pred Value/Precision (PPV) TP/P	Neg Pred Value TN/N	F1 2SxPPV/(S+PPV)	Detection Rate	Detection Prevalence	Balanced Accuracy
	Species	0.980447	0.985788	0.984572	0.981982	0.982505	0.471141	0.478523	0.983118

### Sheet: Low_Confidence
		Sensitivity/Recall (S) TP/T	Specificity TN/N	Pos Pred Value/Precision (PPV) TP/P	Neg Pred Value TN/N	F1 2SxPPV/(S+PPV)	Detection Rate	Detection Prevalence	Balanced Accuracy
Human	Amplicon	0.769231	0.966942	0.714286	0.975	0.740741	0.0746269	0.104478	0.868086
Human	ATAC	1	0.992481	0.5	1	0.666667	0.00746269	0.0149254	0.996241
Human	Bisulfite	1	0.992366	0.75	1	0.857143	0.0223881	0.0298507	0.996183
Human	ChIP	0.869565	0.90991	0.666667	0.971154	0.754717	0.149254	0.223881	0.889738
Human	DNase	0.416667	0.991803	0.833333	0.945312	0.555556	0.0373134	0.0447761	0.704235
Human	miRNA	0.384615	0.975207	0.625	0.936508	0.47619	0.0373134	0.0597015	0.679911
Human	RNA	0.6	0.984496	0.6	0.984496	0.6	0.0223881	0.0373134	0.792248
Human	WGS	0.75	0.984127	0.75	0.984127	0.75	0.0447761	0.0597015	0.867063
Human	WES	0.571429	0.976378	0.571429	0.976378	0.571429	0.0298507	0.0522388	0.773903
Mouse	Amplicon	1	0.992481	0.5	1	0.666667	0.00746269	0.0149254	0.996241
Mouse	ATAC	0	0.992481	0	0.992481	NA	0	0.00746269	0.496241
Mouse	Bisulfite	0.888889	0.906542	0.705882	0.97	0.786885	0.179104	0.253731	0.897715
Mouse	ChIP	0.25	1	1	0.954545	0.4	0.0149254	0.0149254	0.625
Mouse	DNase	0.5	0.992424	0.5	0.992424	0.5	0.00746269	0.0149254	0.746212
Mouse	miRNA	0.4	0.976744	0.4	0.976744	0.4	0.0149254	0.0373134	0.688372
Mouse	RNA	0.333333	0.992366	0.5	0.984848	0.4	0.00746269	0.0149254	0.66285
Mouse	WGS	1	1	1	1	1	0.0149254	0.0149254	1
Mouse	WES
		Sensitivity/Recall (S) TP/T	Specificity TN/N	Pos Pred Value/Precision (PPV) TP/P	Neg Pred Value TN/N	F1 2SxPPV/(S+PPV)	Detection Rate	Detection Prevalence	Balanced Accuracy
	Amplicon	0.75	0.93913	0.681818	0.955752	0.714286	0.111111	0.162963	0.844565
	ATAC	1	0.984962	0.5	1	0.666667	0.0148148	0.0296296	0.992481
	Bisulfite	0.75	0.984733	0.6	0.992308	0.666667	0.0222222	0.037037	0.867366
	ChIP	0.92	0.788235	0.71875	0.943662	0.807018	0.340741	0.474074	0.854118
	DNase	0.35	0.991304	0.875	0.897638	0.5	0.0518519	0.0592593	0.670652
	miRNA	0.333333	0.992424	0.5	0.984962	0.4	0.00740741	0.0148148	0.662879
	RNA	0.555556	0.974359	0.769231	0.934426	0.645161	0.0740741	0.0962963	0.764957
	WGS	0.5	0.976378	0.571429	0.96875	0.533333	0.0296296	0.0518519	0.738189
	WES	0.8	0.984	0.8	0.984	0.8	0.0592593	0.0740741	0.892
		Sensitivity/Recall (S) TP/T	Specificity TN/N	Pos Pred Value/Precision (PPV) TP/P	Neg Pred Value TN/N	F1 2SxPPV/(S+PPV)	Detection Rate	Detection Prevalence	Balanced Accuracy
	Species	0.949367	0.946429	0.961538	0.929825	0.955414	0.555556	0.577778	0.947898
