## Supplemental Table 2 for "SeqWho: Reliable, rapid determination of sequence file identity using *k*-mer frequencies"

### Sheet: SeqWho_call_tests (2)
Human : Mouse Ratio	RNA-seq : ChIP-seq Ratio	Single Cell RNA-seq	Call Confidence	Call Species	Call Sequence Type	Count
1	0	0	1	Human	ChIP-seq	1			1000NoHighHumanChIP-seq
1	0.3	0	0	Human	RNA-seq	5			10030NoLowHumanRNA-seq
1	0.4	0	0	Human	RNA-seq	5			10040NoLowHumanRNA-seq
1	0.5	0	0	Human	RNA-seq	2			10050NoLowHumanRNA-seq
1	0.5	0	1	Human	RNA-seq	3			10050NoHighHumanRNA-seq
1	0.6	0	1	Human	RNA-seq	5			10060NoHighHumanRNA-seq
1	0.7	0	1	Human	RNA-seq	5			10070NoHighHumanRNA-seq
1	1	0	1	Human	RNA-seq	2			100100NoHighHumanRNA-seq
0.7	0.3	0	1	Human	RNA-seq	1			7030NoHighHumanRNA-seq
0.7	0.3	0	0	Human	RNA-seq	4			7030NoLowHumanRNA-seq
0.7	1	0	1	Human	RNA-seq	5			70100NoHighHumanRNA-seq
0.6	0.4	0	1	Human	RNA-seq	5			6040NoHighHumanRNA-seq
0.6	1	0	1	Human	RNA-seq	5			60100NoHighHumanRNA-seq
0.5	0.5	0	1	Human	RNA-seq	5			5050NoHighHumanRNA-seq
0.5	1	0	1	Human	RNA-seq	5			50100NoHighHumanRNA-seq
0.4	0.6	0	1	Human	RNA-seq	5			4060NoHighHumanRNA-seq
0.4	1	0	1	Human	RNA-seq	5			40100NoHighHumanRNA-seq
0.3	0.7	0	1	Human	RNA-seq	5			3070NoHighHumanRNA-seq
0.3	1	0	1	Human	RNA-seq	5			30100NoHighHumanRNA-seq
0	1	0	1	Mouse	RNA-seq	11			0100NoHighMouseRNA-seq
0	1	0	1	Mouse	RNA-seq	11			0100NoHighMouseRNA-seq
0	1	1	0	Mouse	RNA-seq	1			0100YesLowMouseRNA-seq
0	1	1	1	Mouse	RNA-seq	1			0100YesHighMouseRNA-seq

### Sheet: SeqWho_call_tests
Test	Sample	seed	hu	mu	rnaseq	chip	scRNAse	Confidence	Species	Seq Type					hu	rnaseq	scRNAse	Confidence	Species	Seq Type
rnaseq	data/W-RB8C_forwardSEhu.R1.fastq.gz	-	100	0	100	0	0	Call Confidence: high	Call Species: human	Call Seq Type: rnaseq					100	100	No	High	Human	RNA-seq			100100NoHighHumanRNA-seq
	data/Q-Y5CM_reversePEmu.R1.fastq.gz	-	0	100	100	0	0	Call Confidence: high	Call Species: mouse	Call Seq Type: rnaseq					0	100	No	High	Mouse	RNA-seq			0100NoHighMouseRNA-seq
	data/Q-Y5CM_reversePEmu.R2.fastq.gz	-	0	100	100	0	0	Call Confidence: high	Call Species: mouse	Call Seq Type: rnaseq					0	100	No	High	Mouse	RNA-seq			0100NoHighMouseRNA-seq
	data/16-CWJM_unstrandedSEmu.R1.fastq.gz	-	0	100	100	0	0	Call Confidence: high	Call Species: mouse	Call Seq Type: rnaseq					0	100	No	High	Mouse	RNA-seq			0100NoHighMouseRNA-seq
chip	data/16-DNE6_chipSEhu_.R1.fastq.gz	-	100	0	0	100	0	Call Confidence: high	Call Species: human	Call Seq Type: chip					100	0	No	High	Human	ChIP-seq			1000NoHighHumanChIP-seq
10x scRNA	data/16-X26A_scrnaPEmu.R1.fastq.gz	-	0	100	0	0	100	Call Confidence: low:1:0	Call Species: mouse	Call Seq Type: rnaseq					0	100	Yes	Low	Mouse	RNA-seq			0100YesLowMouseRNA-seq
	data/16-X26A_scrnaPEmu.R2.fastq.gz	-	0	100	0	0	100	Call Confidence: high	Call Species: mouse	Call Seq Type: rnaseq					0	100	Yes	High	Mouse	RNA-seq			0100YesHighMouseRNA-seq
fastq errors	data/Q-Y5EG_structurePEmu.R1.fastq.gz	-	0	100	100	0	0	Call Confidence: high	Call Species: mouse	Call Seq Type: rnaseq					0	100	No	High	Mouse	RNA-seq			0100NoHighMouseRNA-seq
	data/Q-Y5EG_structurePEmu.R2.fastq.gz	-	0	100	100	0	0	Call Confidence: high	Call Species: mouse	Call Seq Type: rnaseq					0	100	No	High	Mouse	RNA-seq			0100NoHighMouseRNA-seq
	data/Q-Y5HT_trunkationSEhu.R1.fastq.gz	-	100	0	100	0	0	Call Confidence: high	Call Species: human	Call Seq Type: rnaseq					100	100	No	High	Human	RNA-seq			100100NoHighHumanRNA-seq
species mix (library)	data/Q-Y5ER_ambiguousPEmu.R1.fastq.gz	-	0	100	100	0	0	Call Confidence: high	Call Species: mouse	Call Seq Type: rnaseq					0	100	No	High	Mouse	RNA-seq			0100NoHighMouseRNA-seq
	data/Q-Y5ER_ambiguousPEmu.R2.fastq.gz	-	0	100	100	0	0	Call Confidence: high	Call Species: mouse	Call Seq Type: rnaseq					0	100	No	High	Mouse	RNA-seq			0100NoHighMouseRNA-seq
	data/Q-Y5ER_5Msampled.s100_ambiguousPEmu.R1.fastq.gz	-	0	100	100	0	0	Call Confidence: high	Call Species: mouse	Call Seq Type: rnaseq					0	100	No	High	Mouse	RNA-seq			0100NoHighMouseRNA-seq
	data/Q-Y5ER_5Msampled.s200_ambiguousPEmu.R1.fastq.gz	-	0	100	100	0	0	Call Confidence: high	Call Species: mouse	Call Seq Type: rnaseq					0	100	No	High	Mouse	RNA-seq			0100NoHighMouseRNA-seq
	data/Q-Y5ER_5Msampled.s300_ambiguousPEmu.R1.fastq.gz	-	0	100	100	0	0	Call Confidence: high	Call Species: mouse	Call Seq Type: rnaseq					0	100	No	High	Mouse	RNA-seq			0100NoHighMouseRNA-seq
	data/Q-Y5ER_5Msampled.s400_ambiguousPEmu.R1.fastq.gz	-	0	100	100	0	0	Call Confidence: high	Call Species: mouse	Call Seq Type: rnaseq					0	100	No	High	Mouse	RNA-seq			0100NoHighMouseRNA-seq
	data/Q-Y5ER_5Msampled.s500_ambiguousPEmu.R1.fastq.gz	-	0	100	100	0	0	Call Confidence: high	Call Species: human	Call Seq Type: rnaseq					0	100	No	High	Human	RNA-seq			0100NoHighHumanRNA-seq
artificial species mix	data/mix_30hu70mu_rnaseq_1Msampled.s100.fastq.gz	100	30	70	100	0	0	Call Confidence: high	Call Species: human	Call Seq Type: rnaseq					30	100	No	High	Human	RNA-seq			30100NoHighHumanRNA-seq
	data/mix_30hu70mu_rnaseq_1Msampled.s200.fastq.gz	200	30	70	100	0	0	Call Confidence: high	Call Species: human	Call Seq Type: rnaseq					30	100	No	High	Human	RNA-seq			30100NoHighHumanRNA-seq
	data/mix_30hu70mu_rnaseq_1Msampled.s300.fastq.gz	300	30	70	100	0	0	Call Confidence: high	Call Species: human	Call Seq Type: rnaseq					30	100	No	High	Human	RNA-seq			30100NoHighHumanRNA-seq
	data/mix_30hu70mu_rnaseq_1Msampled.s400.fastq.gz	400	30	70	100	0	0	Call Confidence: high	Call Species: human	Call Seq Type: rnaseq					30	100	No	High	Human	RNA-seq			30100NoHighHumanRNA-seq
	data/mix_30hu70mu_rnaseq_1Msampled.s500.fastq.gz	500	30	70	100	0	0	Call Confidence: high	Call Species: human	Call Seq Type: rnaseq					30	100	No	High	Human	RNA-seq			30100NoHighHumanRNA-seq
	data/mix_40hu60mu_rnaseq_1Msampled.s100.fastq.gz	100	40	60	100	0	0	Call Confidence: high	Call Species: human	Call Seq Type: rnaseq					40	100	No	High	Human	RNA-seq			40100NoHighHumanRNA-seq
	data/mix_40hu60mu_rnaseq_1Msampled.s200.fastq.gz	200	40	60	100	0	0	Call Confidence: high	Call Species: human	Call Seq Type: rnaseq					40	100	No	High	Human	RNA-seq			40100NoHighHumanRNA-seq
	data/mix_40hu60mu_rnaseq_1Msampled.s300.fastq.gz	300	40	60	100	0	0	Call Confidence: high	Call Species: human	Call Seq Type: rnaseq					40	100	No	High	Human	RNA-seq			40100NoHighHumanRNA-seq
	data/mix_40hu60mu_rnaseq_1Msampled.s400.fastq.gz	400	40	60	100	0	0	Call Confidence: high	Call Species: human	Call Seq Type: rnaseq					40	100	No	High	Human	RNA-seq			40100NoHighHumanRNA-seq
	data/mix_40hu60mu_rnaseq_1Msampled.s500.fastq.gz	500	40	60	100	0	0	Call Confidence: high	Call Species: human	Call Seq Type: rnaseq					40	100	No	High	Human	RNA-seq			40100NoHighHumanRNA-seq
	data/mix_50hu50mu_rnaseq_1Msampled.s100.fastq.gz	100	50	50	100	0	0	Call Confidence: high	Call Species: human	Call Seq Type: rnaseq					50	100	No	High	Human	RNA-seq			50100NoHighHumanRNA-seq
	data/mix_50hu50mu_rnaseq_1Msampled.s200.fastq.gz	200	50	50	100	0	0	Call Confidence: high	Call Species: human	Call Seq Type: rnaseq					50	100	No	High	Human	RNA-seq			50100NoHighHumanRNA-seq
	data/mix_50hu50mu_rnaseq_1Msampled.s300.fastq.gz	300	50	50	100	0	0	Call Confidence: high	Call Species: human	Call Seq Type: rnaseq					50	100	No	High	Human	RNA-seq			50100NoHighHumanRNA-seq
	data/mix_50hu50mu_rnaseq_1Msampled.s400.fastq.gz	400	50	50	100	0	0	Call Confidence: high	Call Species: human	Call Seq Type: rnaseq					50	100	No	High	Human	RNA-seq			50100NoHighHumanRNA-seq
	data/mix_50hu50mu_rnaseq_1Msampled.s500.fastq.gz	500	50	50	100	0	0	Call Confidence: high	Call Species: human	Call Seq Type: rnaseq					50	100	No	High	Human	RNA-seq			50100NoHighHumanRNA-seq
	data/mix_60hu40mu_rnaseq_1Msampled.s100.fastq.gz	100	60	40	100	0	0	Call Confidence: high	Call Species: human	Call Seq Type: rnaseq					60	100	No	High	Human	RNA-seq			60100NoHighHumanRNA-seq
	data/mix_60hu40mu_rnaseq_1Msampled.s200.fastq.gz	200	60	40	100	0	0	Call Confidence: high	Call Species: human	Call Seq Type: rnaseq					60	100	No	High	Human	RNA-seq			60100NoHighHumanRNA-seq
	data/mix_60hu40mu_rnaseq_1Msampled.s300.fastq.gz	300	60	40	100	0	0	Call Confidence: high	Call Species: human	Call Seq Type: rnaseq					60	100	No	High	Human	RNA-seq			60100NoHighHumanRNA-seq
	data/mix_60hu40mu_rnaseq_1Msampled.s400.fastq.gz	400	60	40	100	0	0	Call Confidence: high	Call Species: human	Call Seq Type: rnaseq					60	100	No	High	Human	RNA-seq			60100NoHighHumanRNA-seq
	data/mix_60hu40mu_rnaseq_1Msampled.s500.fastq.gz	500	60	40	100	0	0	Call Confidence: high	Call Species: human	Call Seq Type: rnaseq					60	100	No	High	Human	RNA-seq			60100NoHighHumanRNA-seq
	data/mix_70hu30mu_rnaseq_1Msampled.s100.fastq.gz	100	70	30	100	0	0	Call Confidence: high	Call Species: human	Call Seq Type: rnaseq					70	100	No	High	Human	RNA-seq			70100NoHighHumanRNA-seq
	data/mix_70hu30mu_rnaseq_1Msampled.s200.fastq.gz	200	70	30	100	0	0	Call Confidence: high	Call Species: human	Call Seq Type: rnaseq					70	100	No	High	Human	RNA-seq			70100NoHighHumanRNA-seq
	data/mix_70hu30mu_rnaseq_1Msampled.s300.fastq.gz	300	70	30	100	0	0	Call Confidence: high	Call Species: human	Call Seq Type: rnaseq					70	100	No	High	Human	RNA-seq			70100NoHighHumanRNA-seq
	data/mix_70hu30mu_rnaseq_1Msampled.s400.fastq.gz	400	70	30	100	0	0	Call Confidence: high	Call Species: human	Call Seq Type: rnaseq					70	100	No	High	Human	RNA-seq			70100NoHighHumanRNA-seq
	data/mix_70hu30mu_rnaseq_1Msampled.s500.fastq.gz	500	70	30	100	0	0	Call Confidence: high	Call Species: human	Call Seq Type: rnaseq					70	100	No	High	Human	RNA-seq			70100NoHighHumanRNA-seq
artificial seq type mix	data/mix_hu_30rnaseq70chip_1Msampled.s100.fastq.gz	100	100	0	30	70	0	Call Confidence: low:1:0	Call Species: human	Call Seq Type: rnaseq					100	30	No	Low	Human	RNA-seq			10030NoLowHumanRNA-seq
	data/mix_hu_30rnaseq70chip_1Msampled.s200.fastq.gz	200	100	0	30	70	0	Call Confidence: low:1:0	Call Species: human	Call Seq Type: rnaseq					100	30	No	Low	Human	RNA-seq			10030NoLowHumanRNA-seq
	data/mix_hu_30rnaseq70chip_1Msampled.s300.fastq.gz	300	100	0	30	70	0	Call Confidence: low:1:0	Call Species: human	Call Seq Type: rnaseq					100	30	No	Low	Human	RNA-seq			10030NoLowHumanRNA-seq
	data/mix_hu_30rnaseq70chip_1Msampled.s400.fastq.gz	400	100	0	30	70	0	Call Confidence: low:1:0	Call Species: human	Call Seq Type: rnaseq					100	30	No	Low	Human	RNA-seq			10030NoLowHumanRNA-seq
	data/mix_hu_30rnaseq70chip_1Msampled.s500.fastq.gz	500	100	0	30	70	0	Call Confidence: low:1:0	Call Species: human	Call Seq Type: rnaseq					100	30	No	Low	Human	RNA-seq			10030NoLowHumanRNA-seq
	data/mix_hu_40rnaseq60chip_1Msampled.s100.fastq.gz	100	100	0	40	60	0	Call Confidence: low:1:0	Call Species: human	Call Seq Type: rnaseq					100	40	No	Low	Human	RNA-seq			10040NoLowHumanRNA-seq
	data/mix_hu_40rnaseq60chip_1Msampled.s200.fastq.gz	200	100	0	40	60	0	Call Confidence: low:1:0	Call Species: human	Call Seq Type: rnaseq					100	40	No	Low	Human	RNA-seq			10040NoLowHumanRNA-seq
	data/mix_hu_40rnaseq60chip_1Msampled.s300.fastq.gz	300	100	0	40	60	0	Call Confidence: low:1:0	Call Species: human	Call Seq Type: rnaseq					100	40	No	Low	Human	RNA-seq			10040NoLowHumanRNA-seq
	data/mix_hu_40rnaseq60chip_1Msampled.s400.fastq.gz	400	100	0	40	60	0	Call Confidence: low:1:0	Call Species: human	Call Seq Type: rnaseq					100	40	No	Low	Human	RNA-seq			10040NoLowHumanRNA-seq
	data/mix_hu_40rnaseq60chip_1Msampled.s500.fastq.gz	500	100	0	40	60	0	Call Confidence: low:1:0	Call Species: human	Call Seq Type: rnaseq					100	40	No	Low	Human	RNA-seq			10040NoLowHumanRNA-seq
	data/mix_hu_50rnaseq50chip_1Msampled.s100.fastq.gz	100	100	0	50	50	0	Call Confidence: low:1:0	Call Species: human	Call Seq Type: rnaseq					100	50	No	Low	Human	RNA-seq			10050NoLowHumanRNA-seq
	data/mix_hu_50rnaseq50chip_1Msampled.s200.fastq.gz	200	100	0	50	50	0	Call Confidence: high	Call Species: human	Call Seq Type: rnaseq					100	50	No	High	Human	RNA-seq			10050NoHighHumanRNA-seq
	data/mix_hu_50rnaseq50chip_1Msampled.s300.fastq.gz	300	100	0	50	50	0	Call Confidence: high	Call Species: human	Call Seq Type: rnaseq					100	50	No	High	Human	RNA-seq			10050NoHighHumanRNA-seq
	data/mix_hu_50rnaseq50chip_1Msampled.s400.fastq.gz	400	100	0	50	50	0	Call Confidence: high	Call Species: human	Call Seq Type: rnaseq					100	50	No	High	Human	RNA-seq			10050NoHighHumanRNA-seq
	data/mix_hu_50rnaseq50chip_1Msampled.s500.fastq.gz	500	100	0	50	50	0	Call Confidence: low:1:0	Call Species: human	Call Seq Type: rnaseq					100	50	No	Low	Human	RNA-seq			10050NoLowHumanRNA-seq
	data/mix_hu_60rnaseq40chip_1Msampled.s100.fastq.gz	100	100	0	60	40	0	Call Confidence: high	Call Species: human	Call Seq Type: rnaseq					100	60	No	High	Human	RNA-seq			10060NoHighHumanRNA-seq
	data/mix_hu_60rnaseq40chip_1Msampled.s200.fastq.gz	200	100	0	60	40	0	Call Confidence: high	Call Species: human	Call Seq Type: rnaseq					100	60	No	High	Human	RNA-seq			10060NoHighHumanRNA-seq
	data/mix_hu_60rnaseq40chip_1Msampled.s300.fastq.gz	300	100	0	60	40	0	Call Confidence: high	Call Species: human	Call Seq Type: rnaseq					100	60	No	High	Human	RNA-seq			10060NoHighHumanRNA-seq
	data/mix_hu_60rnaseq40chip_1Msampled.s400.fastq.gz	400	100	0	60	40	0	Call Confidence: high	Call Species: human	Call Seq Type: rnaseq					100	60	No	High	Human	RNA-seq			10060NoHighHumanRNA-seq
	data/mix_hu_60rnaseq40chip_1Msampled.s500.fastq.gz	500	100	0	60	40	0	Call Confidence: high	Call Species: human	Call Seq Type: rnaseq					100	60	No	High	Human	RNA-seq			10060NoHighHumanRNA-seq
	data/mix_hu_70rnaseq30chip_1Msampled.s100.fastq.gz	100	100	0	70	30	0	Call Confidence: high	Call Species: human	Call Seq Type: rnaseq					100	70	No	High	Human	RNA-seq			10070NoHighHumanRNA-seq
	data/mix_hu_70rnaseq30chip_1Msampled.s200.fastq.gz	200	100	0	70	30	0	Call Confidence: high	Call Species: human	Call Seq Type: rnaseq					100	70	No	High	Human	RNA-seq			10070NoHighHumanRNA-seq
	data/mix_hu_70rnaseq30chip_1Msampled.s300.fastq.gz	300	100	0	70	30	0	Call Confidence: high	Call Species: human	Call Seq Type: rnaseq					100	70	No	High	Human	RNA-seq			10070NoHighHumanRNA-seq
	data/mix_hu_70rnaseq30chip_1Msampled.s400.fastq.gz	400	100	0	70	30	0	Call Confidence: high	Call Species: human	Call Seq Type: rnaseq					100	70	No	High	Human	RNA-seq			10070NoHighHumanRNA-seq
	data/mix_hu_70rnaseq30chip_1Msampled.s500.fastq.gz	500	100	0	70	30	0	Call Confidence: high	Call Species: human	Call Seq Type: rnaseq					100	70	No	High	Human	RNA-seq			10070NoHighHumanRNA-seq
artificial species + seq type mix	data/mix_30hu70mu_70rnaseq30chip_1Msampled.s100.fastq.gz	100	30	70	70	30	0	Call Confidence: high	Call Species: human	Call Seq Type: rnaseq					30	70	No	High	Human	RNA-seq			3070NoHighHumanRNA-seq
	data/mix_30hu70mu_70rnaseq30chip_1Msampled.s200.fastq.gz	200	30	70	70	30	0	Call Confidence: high	Call Species: human	Call Seq Type: rnaseq					30	70	No	High	Human	RNA-seq			3070NoHighHumanRNA-seq
	data/mix_30hu70mu_70rnaseq30chip_1Msampled.s300.fastq.gz	300	30	70	70	30	0	Call Confidence: high	Call Species: human	Call Seq Type: rnaseq					30	70	No	High	Human	RNA-seq			3070NoHighHumanRNA-seq
	data/mix_30hu70mu_70rnaseq30chip_1Msampled.s400.fastq.gz	400	30	70	70	30	0	Call Confidence: high	Call Species: human	Call Seq Type: rnaseq					30	70	No	High	Human	RNA-seq			3070NoHighHumanRNA-seq
	data/mix_30hu70mu_70rnaseq30chip_1Msampled.s500.fastq.gz	500	30	70	70	30	0	Call Confidence: high	Call Species: human	Call Seq Type: rnaseq					30	70	No	High	Human	RNA-seq			3070NoHighHumanRNA-seq
	data/mix_40hu60mu_60rnaseq40chip_1Msampled.s100.fastq.gz	100	40	60	60	40	0	Call Confidence: high	Call Species: human	Call Seq Type: rnaseq					40	60	No	High	Human	RNA-seq			4060NoHighHumanRNA-seq
	data/mix_40hu60mu_60rnaseq40chip_1Msampled.s200.fastq.gz	200	40	60	60	40	0	Call Confidence: high	Call Species: human	Call Seq Type: rnaseq					40	60	No	High	Human	RNA-seq			4060NoHighHumanRNA-seq
	data/mix_40hu60mu_60rnaseq40chip_1Msampled.s300.fastq.gz	300	40	60	60	40	0	Call Confidence: high	Call Species: human	Call Seq Type: rnaseq					40	60	No	High	Human	RNA-seq			4060NoHighHumanRNA-seq
	data/mix_40hu60mu_60rnaseq40chip_1Msampled.s400.fastq.gz	400	40	60	60	40	0	Call Confidence: high	Call Species: human	Call Seq Type: rnaseq					40	60	No	High	Human	RNA-seq			4060NoHighHumanRNA-seq
	data/mix_40hu60mu_60rnaseq40chip_1Msampled.s500.fastq.gz	500	40	60	60	40	0	Call Confidence: high	Call Species: human	Call Seq Type: rnaseq					40	60	No	High	Human	RNA-seq			4060NoHighHumanRNA-seq
	data/mix_50hu50mu_50rnaseq50chip_1Msampled.s100.fastq.gz	100	50	50	50	50	0	Call Confidence: high	Call Species: human	Call Seq Type: rnaseq					50	50	No	High	Human	RNA-seq			5050NoHighHumanRNA-seq
	data/mix_50hu50mu_50rnaseq50chip_1Msampled.s200.fastq.gz	200	50	50	50	50	0	Call Confidence: high	Call Species: human	Call Seq Type: rnaseq					50	50	No	High	Human	RNA-seq			5050NoHighHumanRNA-seq
	data/mix_50hu50mu_50rnaseq50chip_1Msampled.s300.fastq.gz	300	50	50	50	50	0	Call Confidence: high	Call Species: human	Call Seq Type: rnaseq					50	50	No	High	Human	RNA-seq			5050NoHighHumanRNA-seq
	data/mix_50hu50mu_50rnaseq50chip_1Msampled.s400.fastq.gz	400	50	50	50	50	0	Call Confidence: high	Call Species: human	Call Seq Type: rnaseq					50	50	No	High	Human	RNA-seq			5050NoHighHumanRNA-seq
	data/mix_50hu50mu_50rnaseq50chip_1Msampled.s500.fastq.gz	500	50	50	50	50	0	Call Confidence: high	Call Species: human	Call Seq Type: rnaseq					50	50	No	High	Human	RNA-seq			5050NoHighHumanRNA-seq
	data/mix_60hu40mu_40rnaseq60chip_1Msampled.s100.fastq.gz	100	60	40	40	60	0	Call Confidence: high	Call Species: human	Call Seq Type: rnaseq					60	40	No	High	Human	RNA-seq			6040NoHighHumanRNA-seq
	data/mix_60hu40mu_40rnaseq60chip_1Msampled.s200.fastq.gz	200	60	40	40	60	0	Call Confidence: high	Call Species: human	Call Seq Type: rnaseq					60	40	No	High	Human	RNA-seq			6040NoHighHumanRNA-seq
	data/mix_60hu40mu_40rnaseq60chip_1Msampled.s300.fastq.gz	300	60	40	40	60	0	Call Confidence: high	Call Species: human	Call Seq Type: rnaseq					60	40	No	High	Human	RNA-seq			6040NoHighHumanRNA-seq
	data/mix_60hu40mu_40rnaseq60chip_1Msampled.s400.fastq.gz	400	60	40	40	60	0	Call Confidence: high	Call Species: human	Call Seq Type: rnaseq					60	40	No	High	Human	RNA-seq			6040NoHighHumanRNA-seq
	data/mix_60hu40mu_40rnaseq60chip_1Msampled.s500.fastq.gz	500	60	40	40	60	0	Call Confidence: high	Call Species: human	Call Seq Type: rnaseq					60	40	No	High	Human	RNA-seq			6040NoHighHumanRNA-seq
	data/mix_70hu30mu_30rnaseq70chip_1Msampled.s100.fastq.gz	100	70	30	30	70	0	Call Confidence: high	Call Species: human	Call Seq Type: rnaseq					70	30	No	High	Human	RNA-seq			7030NoHighHumanRNA-seq
	data/mix_70hu30mu_30rnaseq70chip_1Msampled.s200.fastq.gz	200	70	30	30	70	0	Call Confidence: low:1:0	Call Species: human	Call Seq Type: rnaseq					70	30	No	Low	Human	RNA-seq			7030NoLowHumanRNA-seq
	data/mix_70hu30mu_30rnaseq70chip_1Msampled.s300.fastq.gz	300	70	30	30	70	0	Call Confidence: low:1:0	Call Species: human	Call Seq Type: rnaseq					70	30	No	Low	Human	RNA-seq			7030NoLowHumanRNA-seq
	data/mix_70hu30mu_30rnaseq70chip_1Msampled.s400.fastq.gz	400	70	30	30	70	0	Call Confidence: low:1:0	Call Species: human	Call Seq Type: rnaseq					70	30	No	Low	Human	RNA-seq			7030NoLowHumanRNA-seq
	data/mix_70hu30mu_30rnaseq70chip_1Msampled.s500.fastq.gz	500	70	30	30	70	0	Call Confidence: low:1:0	Call Species: human	Call Seq Type: rnaseq					70	30	No	Low	Human	RNA-seq			7030NoLowHumanRNA-seq
