## Supplemental Table 3 for "SeqWho: Reliable, rapid determination of sequence file identity using *k*-mer frequencies"

### Sheet: Sheet1
Test	p-value (Bonferonii Correction)
Estimated Read Number Call Conficence	0.882746
Mean Quality Call Conficence	6.28669e-05
Mean Read Len Call Conficence	0.30991
Perc PolyA Call Conficence	1
Perc Reads w N Call Conficence	1
Reads Passed Call Conficence	0.586099
Reads Omitted Call Conficence	0.586099
Perc Passed Call Conficence	0.675589
